# Single molecule real time (SMRT) full length RNA-sequencing reveals novel and distinct mRNA isoforms in human bone marrow cell subpopulations

**DOI:** 10.1101/555326

**Authors:** Anne Deslattes Mays, Marcel O. Schmidt, Garrett T. Graham, Elizabeth Tseng, Primo Baybayan, Robert Sebra, Miloslav Sanda, Jean-Baptiste Mazarati, Anna T. Riegel, Anton Wellstein

## Abstract

Hematopoietic cells are continuously replenished from progenitor cells that reside in the bone marrow. To evaluate molecular changes during this process, we analyzed the transcriptomes of freshly harvested human bone marrow progenitor (lineage-negative) and differentiated (lineage-positive) cells by single molecule, real time (SMRT) full length RNA sequencing. This analysis revealed a ∼5-fold higher number of transcript isoforms than previously detected and showed a distinct composition of individual transcript isoforms characteristic for bone marrow subpopulations. A detailed analysis of mRNA isoforms transcribed from the *ANXA1* and *EEF1A1* loci confirmed their distinct composition. The expression of proteins predicted from the transcriptome analysis was validated by mass spectrometry and validated previously unknown protein isoforms predicted e.g. for *EEF1A1*. These protein isoforms distinguished the lineage negative cell population from the lineage positive cell population. Finally, transcript isoforms expressed from paralogous gene loci (e.g. *CFD, GATA2, HLA-A, B* & *C*) also distinguished cell subpopulations but were only detectable by full length RNA sequencing. Thus, qualitatively distinct transcript isoforms from individual genomic loci separate bone marrow cell subpopulations indicating complex transcriptional regulation and protein isoform generation during hematopoiesis.
