## Supplementary material for "Single molecule real time (SMRT) full length RNA-sequencing reveals novel and distinct mRNA isoforms in human bone marrow cell subpopulations": Suppl Table S1 to S7

### Sheet: Table S1
	Table S1: Top five transcript isoform counts for genes with 2 to 16 exons. Counts from lineage-negative (N) or total (T) bone marrow were analyzed separately. Figure 5b shows the combined values. The names of the individual genes are in Table S2. FL, full length RNA-seq; SR, short read RNA-seq
	Full Length RNA-seq									short read RNA-seq
	Lin- cells	top 5 transcript isoform counts					median	mean		Lin- cells	top 5 transcript isoform counts					median	mean
	exons	1	2	3	4	5				exons	1	2	3	4	5
	2	4	3	3	3	3	3	3.2		2	2	2	2	2	2	2	2
	3	11	6	5	4	4	5	6		3	3	3	3	3	2	3	2.8
	4	9	9	8	7	6	8	7.8		4	5	4	3	3	3	3	3.6
	5	9	9	8	7	7	8	8		5	4	3	3	3	3	3	3.2
	6	20	13	13	10	9	13	13		6	4	3	3	3	3	3	3.2
	7	28	17	13	10	9	13	15.4		7	4	4	3	3	3	3	3.4
	8	12	12	9	9	8	9	10		8	3	3	3	3	3	3	3
	9	28	13	11	10	8	11	14		9	2	2	2	2	2	2	2
	10	22	13	10	10	8	10	12.6		10	3	2	2	2	2	2	2.2
	11	31	18	15	12	9	15	17		11	3	2	2	2	2	2	2.2
	12	12	12	11	9	8	11	10.4		12	3	3	2	2	2	2	2.4
	13	71	11	10	9	8	10	21.8		13	2	2	2	1	1	2	1.6
	14	18	12	11	9	9	11	11.8		14	2	2	2	2	1	2	1.8
	15	11	7	7	7	6	7	7.6		15	4	2	2	2	1	2	2.2
	16	30	9	9	6	6	9	12		16	3	2	1	0	0	1	1.2
	Total BM	top 5 transcript isoform counts					median	mean		Total BM	top 5 transcript isoform counts					median	mean
	exons	1	2	3	4	5				exons	1	2	3	4	5
	2	4	4	4	3	3	4	3.6		2	5	4	3	3	3	3	3.6
	3	10	6	6	6	6	6	6.8		3	5	5	5	5	4	5	4.8
	4	26	16	14	14	12	14	16.4		4	5	5	4	4	4	4	4.4
	5	25	24	24	17	13	24	20.6		5	7	6	5	5	5	5	5.6
	6	25	23	20	16	15	20	19.8		6	9	6	5	4	4	5	5.6
	7	19	13	12	11	11	12	13.2		7	5	4	4	4	4	4	4.2
	8	69	31	24	22	21	24	33.4		8	7	6	5	5	5	5	5.6
	9	41	23	21	20	18	21	24.6		9	5	5	5	4	4	5	4.6
	10	21	21	18	12	12	18	16.8		10	7	5	5	4	4	5	5
	11	58	16	14	12	12	14	22.4		11	5	4	4	4	4	4	4.2
	12	329	16	14	13	13	14	77		12	6	6	5	4	4	5	5
	13	56	13	10	9	8	10	19.2		13	5	4	4	4	4	4	4.2
	14	26	22	19	13	13	19	18.6		14	5	4	4	4	4	4	4.2
	15	31	18	14	10	9	14	16.4		15	5	4	4	4	4	4	4.2
	16	18	17	10	11	7	11	12.6		16	5	5	4	4	4	4	4.4
	COMBINED (top 5 in combined population)									COMBINED (top 5 in combined population)
	FL	top 5 transcript isoform counts					median	mean		SR	top 5 transcript isoform counts					median	mean
	exons	1	2	3	4	5				exons	1	2	3	4	5
	2	4	4	4	4	3	4	3.8		2	5	4	3	3	3	3	3.6
	3	11	10	6	6	6	6	7.8		3	5	5	5	5	4	5	4.8
	4	26	16	14	14	12	14	16.4		4	5	5	5	4	4	5	4.6
	5	25	24	24	17	13	24	20.6		5	7	6	5	5	5	5	5.6
	6	25	23	20	20	16	20	20.8		6	9	6	5	4	4	5	5.6
	7	28	19	17	13	13	17	18		7	5	4	4	4	4	4	4.2
	8	69	31	24	22	21	24	33.4		8	7	6	5	5	5	5	5.6
	9	41	28	23	21	20	23	26.6		9	5	5	5	4	4	5	4.6
	10	22	21	21	18	13	21	19		10	7	5	5	4	4	5	5
	11	58	31	18	16	15	18	27.6		11	5	4	4	4	4	4	4.2
	12	329	16	14	13	13	14	77		12	6	6	5	4	4	5	5
	13	71	56	13	11	10	13	32.2		13	5	4	4	4	4	4	4.2
	14	26	22	19	18	13	19	19.6		14	5	4	4	4	4	4	4.2
	15	31	18	14	11	10	14	16.8		15	5	4	4	4	4	4	4.2
	16	30	18	17	10	9	17	16.8		16	5	5	4	4	4	4	4.4

### Sheet: Table S2
	Table S2: Transcript ID, gene names, detection of corresponding peptides by mass spectrometry (see Fig. 5b and Supplemental Table S1). The data are arranged by exon number (exon #). Transcript isoform counts (trans #), biospecimen, identifiers generated by the sequencing method (ID) and acronym for the respective gene are listed. Proteins predicted from the RNA sequencing were searched for using …
	Exon #	Trans #	Sequencing Method	Bone Marrow Cell Population	ID	Gene	Proteins Confirmed by Mass Spec
	2	4	FL	Total	PB.6013	C5AR2
	2	4	FL	Lin-	PB.672	IRF2BP2
	2	4	FL	Total	PB.3524	UBB	X
	2	4	FL	Total	PB.4510	UBB	X
	2	3	FL	Lin-	PB.5885	ARL4A
	2	3	FL	Total	PB.2016	BTG1
	2	3	FL	Total	PB.1270	IFITM1
	2	3	FL	Lin-	PB.978	RHOG
	2	3	FL	Lin-	PB.4652	TREX1
	2	3	FL	Lin-	PB.2739	UBB	X
	2	4	SR	Lin-	ill.lin.neg.nm.th.6959	ARL4A
	2	4	SR	Total	tot.fr.unstranded.gtf.42433	PKK4
	2	3	SR	Total	tot.fr.unstranded.gtf.5250	CSTF2T
	2	3	SR	Total	tot.fr.unstranded.gtf.508	LINC00339
	2	3	SR	Total	tot.fr.unstranded.gtf.1414	LINC00853
	2	3	SR	Total	tot.fr.unstranded.gtf.10141	NBPF8
	2	2	SR	Lin-	SRSF8	SRSF8
	2	2	SR	Lin-	TIMM8A	TIMM8A
	2	2	SR	Lin-	TNFAIP8	TNFAIP8
	2	2	SR	Lin-	UBB	UBB	X
	3	11	FL	Lin-	PB.1743	UBC
	3	10	FL	Total	PB.2074	SELPLG
	3	6	FL	Total	PB.6638	BASP1	X
	3	6	FL	Total	PB.787	BTG2
	3	6	FL	Total	PB.4389	FFAR2
	3	6	FL	Lin-	PB.206	PPCS
	3	6	FL	Total	PB.5853	SCO2
	3	5	FL	Lin-	PB.3699	ZFP36L2
	3	4	FL	Lin-	PB.137	PTAFR
	3	4	FL	Lin-	PB.1375	RHNO1
	3	5	SR	Total	tot.fr.unstranded.gtf.48393	SPIN2B
	3	5	SR	Total	tot.fr.unstranded.gtf.48610	TCEAL1
	3	5	SR	Total	tot.fr.unstranded.gtf.6741	TRIM21,OR52K2,OR52K1
	3	4	SR	Total	tot.fr.unstranded.gtf.3691	FAIM3
	3	4	SR	Total	tot.fr.unstranded.gtf.6905	MRPL17
	3	3	SR	Lin-	ill.lin.neg.nm.th.2806	DDX11L10
	3	3	SR	Lin-	ill.lin.neg.nm.th.255	PPCS
	3	3	SR	Lin-	TRIM52-AS1	TRIM52-AS1
	3	3	SR	Lin-	ill.lin.neg.nm.th.3705	ZNF271
	3	2	SR	Lin-	MRPS21	MRPS21
	4	26	FL	Total	PB.2190	UBC
	4	16	FL	Total	PB.5139	CXFL2
	4	14	FL	Total	PB.4567	FPR1
	4	14	FL	Total	PB.1907	NFE2
	4	12	FL	Total	PB.6963	DUSP1
	4	9	FL	Lin-	PB.4687	HYAL3,NAT6
	4	9	FL	Lin-	PB.712	KLF6
	4	8	FL	Lin-	PB.6869	TSC22D3
	4	7	FL	Lin-	PB.4446	TXN2
	4	6	FL	Lin-	PB.795	SRGN
	4	5	SR	Lin-	ill.lin.neg.nm.th.1627	AFLBP
	4	5	SR	Total	tot.fr.unstranded.gtf.24612	chr2:43,355,151-43,359,900
	4	5	SR	Total	tot.fr.unstranded.gtf.25680	LOC654342
	4	4	SR	Total	tot.fr.unstranded.gtf.12281	ALG11
	4	4	SR	Lin-	ill.lin.neg.nm.th.8108	FAM104B
	4	4	SR	Total	tot.fr.unstranded.gtf.1653	HHLA3
	4	4	SR	Total	tot.fr.unstranded.gtf.9614	METTL20
	4	3	SR	Lin-	ill.lin.neg.nm.th.181	SFPQ
	4	3	SR	Lin-	TREM1	TREM1
	4	3	SR	Lin-	TSTD1	TSTD1
	5	25	FL	Total	PB.1986	LYZ	X
	5	24	FL	Total	PB.272	CSF3R
	5	24	FL	Total	PB.1457	FTH1
	5	17	FL	Total	PB.1900	PRR13
	5	13	FL	Total	PB.924	KFL6
	5	9	FL	Lin-	PB.1113	FTH1
	5	9	FL	Lin-	PB.1581	LYZ	X
	5	8	FL	Lin-	PB.1506	PRR13
	5	7	FL	Lin-	PB.1872	APEX1
	5	7	FL	Lin-	PB.3160	AZU1	X
	5	6	SR	Total	tot.fr.unstranded.gtf.42104	ZNF138
	5	5	SR	Total	tot.fr.unstranded.gtf.44946	CHCHD7
	5	5	SR	Total	tot.fr.unstranded.gtf.43348	chr7:142,493,939-142,495,384
	5	5	SR	Total	tot.fr.unstranded.gtf.39780	LST1
	5	5	SR	Total	tot.fr.unstranded.gtf.4040	MRPL55
	5	4	SR	Lin-	ill.lin.neg.nm.th.6623	LST1
	5	3	SR	Lin-	APEX1	APEX1
	5	3	SR	Lin-	CNBP	CNBP
	5	3	SR	Lin-	ill.lin.neg.nm.th.2226	PNP	X
	5	3	SR	Lin-	ZNRD1	ZNRD1
	6	25	FL	Total	PB.4886	ab parts
	6	23	FL	Total	PB.2567	FOS
	6	20	FL	Total	PB.7174	HLA-DRA
	6	20	FL	Lin-	PB.4049	PTMA
	6	16	FL	Total	PB.7951	TNFRSF10C
	6	15	FL	Total	PB.5666	IGLL5
	6	13	FL	Lin-	PB.1729	ARL6IP4
	6	13	FL	Lin-	PB.3161	PRTN3	X
	6	10	FL	Lin-	PB.5636	HMGA1
	6	9	FL	Lin-	PB.2740	C17orf76-AS1
	6	9	SR	Total	tot.fr.unstranded.gtf.25145	ZNF816-ZNF321P
	6	5	SR	Total	tot.fr.unstranded.gtf.16229	C16orf13
	6	4	SR	Total	tot.fr.unstranded.gtf.2946	CD1E
	6	4	SR	Lin-	ill.lin.neg.nm.th.6752	HMGN3
	6	4	SR	Total	tot.fr.unstranded.gtf.2131	PRPF38B
	6	4	SR	Total	tot.fr.unstranded.gtf.gtf.5545	ZNF33A
	6	3	SR	Lin-	ill.lin.neg.nm.th.384	C1orf162
	6	3	SR	Lin-	ill.lin.neg.nm.th.1647	CLEC4A
	6	3	SR	Lin-	ill.lin.neg.nm.th.514	SLC50A1
	6	3	SR	Lin-	ill.lin.neg.nm.th.2154	SNORA31
	7	28	FL	Lin-	PB.4388	IGLL5
	7	19	FL	Total	PB.8616	SAT1
	7	17	FL	Lin-	PB.5874	ACTB	X
	7	13	FL	Total	PB.1824	ARHGDIB	X
	7	13	FL	Lin-	PB.1936	NFKBIA
	7	12	FL	Total	PB.7437	SOD2
	7	11	FL	Total	PB.634	MNDA	X
	7	11	FL	Total	PB.1414	PRG3	X
	7	10	FL	Lin-	PB.3033	ACTG1	X
	7	9	FL	Lin-	PB.1436	ARHGDIB	X
	7	5	SR	Total	tot.fr.unstranded.gtf.24476	SIGLEC9
	7	4	SR	Total	tot.fr.unstranded.gtf.9564	FGFR10P2
	7	4	SR	Total	tot.fr.unstranded.gtf.16042	LINS
	7	4	SR	Lin-	ill.lin.neg.nm.th.1342	MS4A7
	7	4	SR	Lin-	ill.lin.neg.nm.th.4088	PLAUR
	7	4	SR	Total	tot.fr.unstranded.gtf.11587	RNF34
	7	4	SR	Total	tot.fr.unstranded.gtf.6739	ZNF195
	7	3	SR	Lin-	ill.lin.neg.nm.th.629	GLUL
	7	3	SR	Lin-	ill.lin.neg.nm.th.2967	TMEM219
	7	3	SR	Lin-	ill.lin.neg.nm.th.477	TNFAIP8L2
	8	69	FL	Total	PB.7487	ACTB	X
	8	31	FL	Total	PB.3907	ACTG1	X
	8	24	FL	Total	PB.727	GLUL
	8	22	FL	Total	PB.4539	FCGRT
	8	21	FL	Total	PB.1064	C10orf54
	8	12	FL	Lin-	PB.5509	SERPINB1
	8	12	FL	Lin-	PB.447	TPM3	X
	8	9	FL	Lin-	PB.5586	HLA-C	X
	8	9	FL	Lin-	PB.4320	HMGN1
	8	8	FL	Lin-	PB.1393	COPS7A
	8	7	SR	Total	tot.fr.unstranded.gtf.2789	TNFAIP8L2
	8	6	SR	Total	tot.fr.unstranded.gtf.5263	FCGR2A
	8	5	SR	Total	tot.fr.unstranded.gtf.2298	DPH5
	8	5	SR	Total	tot.fr.unstranded.gtf.9343	KLRD1
	8	5	SR	Total	tot.fr.unstranded.gtf.34978	TRMT10A
	8	3	SR	Lin-	ill.lin.neg.nm.th.394	GSTM1
	8	3	SR	Lin-	ill.lin.neg.nm.th.6871	PCMT1
	8	3	SR	Lin-	ill.lin.neg.nm.th.2357	SRSF5
	8	3	SR	Lin-	ill.lin.neg.nm.th.7095	STGA3L2
	8	3	SR	Lin-	ill.lin.neg.nm.th.588	TPM3	X
	9	41	FL	Total	PB.7123	HLA-E
	9	28	FL	Lin-	PB.5717	EEF1A1	X
	9	23	FL	Total	PB.4479	PLAUR
	9	21	FL	Total	PB.7140	HLA-C	X
	9	20	FL	Total	PB.2617	SERPINA1
	9	18	FL	Total	PB.221	LAPTM5
	9	13	FL	Lin-	PB.5427	CD74
	9	11	FL	Lin-	PB.1343	HSPA8	X
	9	10	FL	Lin-	PB.3060	C17orf62
	9	8	FL	Lin-	PB.6682	FCN1
	9	5	SR	Total	tot.fr.unstranded.gtf.8430	CCDC90B
	9	5	SR	Total	tot.fr.unstranded.gtf.27519	MFF
	9	5	SR	Total	tot.fr.unstranded.gtf.22877	YIF1B
	9	4	SR	Total	tot.fr.unstranded.gtf.733	DHDDS
	9	4	SR	Total	tot.fr.unstranded.gtf.10047	LETMD1
	9	2	SR	Lin-	ALDOA	ALDOA	X
	9	2	SR	Lin-	GAPDH	GAPDH	X
	9	2	SR	Lin-	MDH1	MDH1	X
	9	2	SR	Lin-	PSMA4	PSMA4
	9	2	SR	Lin-	SELL	SELL
	10	22	FL	Lin-	PB.1386	GAPDH	X
	10	21	FL	Total	PB.6902	CD74
	10	21	FL	Total	PB.8517	FCN1
	10	18	FL	Total	PB.1689	AMICA1
	10	13	FL	Lin-	PB.4477	RPL3
	10	12	FL	Total	PB.3146	ALDOA	X
	10	12	FL	Total	PB.4868	CAPG	X
	10	10	FL	Lin-	PB.5374	H2AFY	X
	10	10	FL	Lin-	PB.1881	HNRNPC	X
	10	8	FL	Lin-	PB.1118	EEF1G
	10	7	SR	Total	tot.fr.unstranded.gtf.12837	CASP5
	10	5	SR	Total	tot.fr.unstranded.gtf.9693	CD4
	10	5	SR	Total	tot.fr.unstranded.gtf.39802	FLISP2
	10	4	SR	Total	tot.fr.unstranded.gtf.13777	GPATCH2L
	10	4	SR	Total	tot.fr.unstranded.gtf.9339	YBX3
	10	3	SR	Lin-	ill.lin.neg.nm.th.4401	NAGK
	10	2	SR	Lin-	FDPS	FDPS
	10	2	SR	Lin-	HNRNPH3	HNRNPH3
	10	2	SR	Lin-	ill.lin.neg.nm.th.239	PPIE
	10	2	SR	Lin-	ill.lin.neg.nm.th.238	UROD
	11	58	FL	Total	PB.1766	GAPDH	X
	11	31	FL	Lin-	PB.2080	ab parts
	11	18	FL	Lin-	PB.2222	PKM	X
	11	16	FL	Total	PB.2834	PKM	X
	11	14	FL	Total	PB.3151	CORO1A	X
	11	12	FL	Total	PB.3262	DPEP2
	11	12	FL	Lin-	PB.954	RNH1
	11	12	FL	Total	PB.1271	RNH1
	11	9	FL	Lin-	PB.3581	LAIR1
	11	9	FL	Lin-	PB.2077	PLD4
	11	4	SR	Total	tot.fr.unstranded.gtf.3812	MDM4
	11	4	SR	Total	tot.fr.unstranded.gtf.6749	NLRP3
	11	4	SR	Total	tot.fr.unstranded.gtf.10000	PPHLN1
	11	4	SR	Total	tot.fr.unstranded.gtf.9063	SRPR
	11	4	SR	Total	tot.fr.unstranded.gtf.11191	TMEM116
	11	3	SR	Lin-	ill.lin.neg.nm.th.5796	EIF4A2
	11	2	SR	Lin-	ARPC2	ARPC2	X
	11	2	SR	Lin-	ill.lin.neg.nm.th.787	GDI2	X
	11	2	SR	Lin-	ill.lin.neg.nm.th.2217	OSGEP
	11	2	SR	Lin-	ill.lin.neg.nm.th.1018	RPP30
	12	329	FL	Total	PB.2666	ab parts
	12	16	FL	Total	PB.7694	ARPC1B	X
	12	14	FL	Total	PB.7651	NCF1C
	12	13	FL	Total	PB.6200	ABTB1
	12	13	FL	Total	PB.3480	EIF4A1
	12	12	FL	Lin-	PB.6200	CTSB
	12	12	FL	Lin-	PB.2213	RPL4
	12	11	FL	Lin-	PB.6039	ARPC1B	X
	12	9	FL	Lin-	PB.5689	HSP90AB1	X
	12	8	FL	Lin-	PB.33	ENO1	X
	12	6	SR	Total	tot.fr.unstranded.gtf.13821	PTGR2
	12	5	SR	Total	tot.fr.unstranded.gtf.40449	FYN
	12	4	SR	Total	tot.fr.unstranded.gtf.4122	CD46
	12	4	SR	Total	tot.fr.unstranded.gtf.3659	CHIT1
	12	4	SR	Total	tot.fr.unstranded.gtf.8107	POLD3
	12	3	SR	Lin-	ill.lin.neg.nm.th.2730	ETFA
	12	3	SR	Lin-	ill.lin.neg.nm.th.5350	TMEM40
	12	2	SR	Lin-	ill.lin.neg.nm.th.88	ENO1	X
	12	2	SR	Lin-	ill.lin.neg.nm.th.592	GAS5
	12	2	SR	Lin-	SARNP	SARNP
	13	71	FL	Lin-	PB.2913	MPO	X
	13	56	FL	Total	PB.3748	MPO	X
	13	13	FL	Total	PB.3228	GPR97
	13	11	FL	Lin-	PB.5904	HNRNPA2B1
	13	10	FL	Total	PB.5748	CYTH4
	13	10	FL	Lin-	PB.4982	MFSD10
	13	9	FL	Total	PB.4600	LILRB3
	13	9	FL	Lin-	PB.291	SRSF11
	13	8	FL	Lin-	PB.5949	DBNL	X
	13	8	FL	Total	PB.52	ENO1	X
	13	5	SR	Total	tot.fr.unstranded.gtf.10770	VEZT
	13	4	SR	Total	tot.fr.unstranded.gtf.18766	AKAP10
	13	4	SR	Total	tot.unstranded.gtf.39720	FBXO9
	13	4	SR	Total	tot.fr.unstranded.gtf.25143	MEIS1
	13	4	SR	Total	tot.fr.unstranded.gtf.36474	TRAPC13
	13	2	SR	Lin-	ill.lin.neg.nm.th.7767	ANXA1	X
	13	2	SR	Lin-	ATP5A1	ATP5A1	X
	13	2	SR	Lin-	ill.lin.neg.nm.th.3516	DDX5
	13	1	SR	Lin-	CDC123	CDC123
	13	1	SR	Lin-	PGD	PGD	X
	14	26	FL	Total	PB.3744	EPX	X
	14	22	FL	Total	PB.8299	ANXA1	X
	14	19	FL	Total	PB.285	CAP1	X
	14	18	FL	Lin-	PB.6509	ANXA1	X
	14	13	FL	Total	PB.7134	FLOT1	X
	14	13	FL	Total	PB.63	PGD	X
	14	12	FL	Lin-	PB.3449	PLD3
	14	11	FL	Lin-	PB.197	CAP1	X
	14	9	FL	Lin-	PB.4248	GNAS
	14	9	FL	Lin-	PB.3055	GPS1
	14	5	SR	Total	tot.fr.unstranded.gtf.34222	CSNK2A1
	14	4	SR	Total	tot.fr.unstranded.gtf.14195	CHURC1
	14	4	SR	Total	tot.fr.unstranded.gtf.34222	DHX15
	14	4	SR	Total	tot.fr.unstranded.gtf.10441	OS9
	14	4	SR	Total	tot.fr.unstranded.gtf.40051	VCAN
	14	2	SR	Lin-	ill.lin.neg.nm.th.2641	ANXA2	X
	14	2	SR	Lin-	ill.lin.neg.nm.th.7401	ASAH1	X
	14	2	SR	Lin-	ill.lin.neg.nm.th.1235	NUCB2
	14	2	SR	Lin-	PSMD11	PSMD11
	14	1	SR	Lin-	NASP	NASP
	15	31	FL	Total	PB.5151	SLC11A1
	15	18	FL	Total	PB.1065	PSAP	X
	15	14	FL	Total	PB.6089	TKT	X
	15	11	FL	Lin-	PB.1507	PCBP2
	15	10	FL	Total	PB.733	NCF2
	15	9	FL	Total	PB.181	UBXN11
	15	7	FL	Lin-	PB.2183	ANXA2	X
	15	7	FL	Lin-	PB.4193	BPI	X
	15	7	FL	Lin-	PB.3988	NOP58
	15	6	FL	Lin-	PB.2675	ARRB2
	15	5	SR	Total	tot.fr.unstranded.gtf.10451	PRR13
	15	4	SR	Total	tot.fr.unstranded.gtf.6428	ADD3
	15	4	SR	Total	tot.fr.unstranded.gtf.4771	APBB1P
	15	4	SR	Total	tot.fr.unstranded.gtf.9967	LARP4
	15	4	SR	Lin-	ill.lin.neg.nm.th.1812	PCPB2
	15	4	SR	Total	tot.fr.unstranded.gtf.10451	PRR13
	15	2	SR	Lin-	ill.lin.neg.nm.th.7132	CD36	X
	15	2	SR	Lin-	ill.lin.neg.nm.th.4708	NOP58
	15	2	SR	Lin-	ill.lin.neg.nm.th.960	PSAP	X
	15	1	SR	Lin-	CCT8	CCT8
	16	30	FL	Lin-	PB.1016	NUCB2
	16	18	FL	Total	PB.6174	HCLS1
	16	17	FL	Total	PB.111	PADI4	X
	16	11	FL	Total	PB.741	IVNS1ABP
	16	10	FL	Total	PB.1781	PTPN6	X
	16	9	FL	Lin-	PB.6359	PABPC1
	16	9	FL	Lin-	PB.1399	PTPN6	X
	16	7	FL	Total	PB.4257	CD97
	16	6	FL	Lin-	PB.1592	PPP1R12A
	16	6	FL	Lin-	PB.3529	RUVBL2
	16	5	SR	Total	tot.fr.unstranded.gtf.48073	MOSPD2
	16	5	SR	Total	tot.fr.unstranded.gtf.10766	NAP1L1	X
	16	4	SR	Total	tot.fr.unstranded.gtf.1141	PABPC4
	16	4	SR	Total	tot.fr.unstranded.gtf.36672	PAPD4
	16	4	SR	Total	tot.fr.unstranded.gtf.37419	SNX2
	16	3	SR	Lin-	ill.lin.neg.nm.th.1876	NAP1L1	X
	16	2	SR	Lin-	ill.lin.neg.nm.th.1854	CCT2
	16	1	SR	Lin-	SLU7	SLU7

### Sheet: Table S3
	Table S3: Number of exons, transcript isoform numbers (Trans #) for genes shown in Fig. 5a. The identifiers were generated by the sequencing method (ID). The acronym of the respective gene name and the gene description are shown. FL, full length RNA-seq; SR, short read RNA-seq
	Exon #	Trans #	Sequencing Method	Bone Marrow Cell Population	ID	Gene	Description (Gene Cards)
	2	1	SR	Total	NM_021009	UBC	Ubiquitin-C
	2	2	SR	Lin-	ill.lin.neg.nm.th.2072	UBC	Ubiquitin-C
	2	26	FL	Total	PB.2190	UBC	Ubiquitin-C
	2	11	FL	Lin-	PB.1743	UBC	Ubiquitin-C
	3	2	SR	Total	tot.fr.unstranded.gtf.5047	KLF6	Kruppel-like factor 6
	3	3	SR	Lin-	ill.lin.neg.nm.th.801	KLF6	Kruppel-like factor 6
	3	13	FL	Total	PB.924	KLF6	Kruppel-like factor 6
	3	9	FL	Lin-	PB.712	KLF6	Kruppel-like factor 6
	4	0	SR	Total	N/A	LYZ	Lysozyme C
	4	2	SR	Lin-	ill.lin.neg.nm.th.1886	LYZ	Lysozyme C
	4	25	FL	Total	PB.1986	LYZ	Lysozyme C
	4	9	FL	Lin-	PB.1581	LYZ	Lysozyme C
	5	3	SR	Total	tot.fr.unstranded.gtf.48686	SAT1	spermidine/spermine N1-acetyltransferase 1
	5	3	SR	Lin-	ill.lin.neg.nm.th.8049	SAT1	spermidine/spermine N1-acetyltransferase 1
	5	19	FL	Total	PB.8616	SAT1	spermidine/spermine N1-acetyltransferase 1
	5	5	FL	Lin-	PB.6757	SAT1	spermidine/spermine N1-acetyltransferase 1
	6	2	SR	Total	tot.fr.unstranded.gtf.41466	EEF1A1	eukaryotic translation elongation factor 1 alpha 1
	6	2	SR	Lin-	ill.lin.neg.nm.th.6777	EEF1A1	eukaryotic translation elongation factor 1 alpha 1
	6	14	FL	Total	PB.7304	EEF1A1	eukaryotic translation elongation factor 1 alpha 1
	6	28	FL	Lin-	PB.5717	EEF1A1	eukaryotic translation elongation factor 1 alpha 1
	7	2	SR	Total	tot.fr.unstranded.gtf.4034	GLUL	glutamate-ammonia ligase
	7	3	SR	Lin-	ill.lin.neg.nm.th.629	GLUL	glutamate-ammonia ligase
	7	24	FL	Total	PB.727	GLUL	glutamate-ammonia ligase
	7	8	FL	Lin-	PB.557	GLUL	glutamate-ammonia ligase
	8	2	SR	Total	tot.fr.unstranded.gtf.39077	HLA-E	major histocompatibility complex, class I, E
	8	0	SR	Lin-	N/A	HLA-E	major histocompatibility complex, class I, E
	8	41	FL	Total	PB.7123	HLA-E	major histocompatibility complex, class I, E
	8	3	FL	Lin-	PB.5573	HLA-E	major histocompatibility complex, class I, E
	9	1	SR	Total	tot.fr.unstranded.gtf.39243	CD74	CD74 molecule, major histocompatibility complex, class II invariant chain
	9	2	SR	Lin-	ill.lin.neg.nm.th.6425	CD74	CD74 molecule, major histocompatibility complex, class II invariant chain
	9	21	FL	Total	PB.6902	CD74	CD74 molecule, major histocompatibility complex, class II invariant chain
	9	13	FL	Lin-	PB.5427	CD74	CD74 molecule, major histocompatibility complex, class II invariant chain
	10	1	SR	Total	tot.fr.unstranded.gtf.15771	PKM	pyruvate kinase, muscle
	10	2	SR	Lin-	ill.lin.neg.nm.th.2729	PKM	pyruvate kinase, muscle
	10	16	FL	Total	PB.2834	PKM	pyruvate kinase, muscle
	10	18	FL	Lin-	PB.2222	PKM	pyruvate kinase, muscle
	12	1	SR	Total	tot.fr.unstranded.gtf.47658	ANXA1	annexin A1
	12	2	SR	Lin-	ill.lin.neg.nm.th.7767	ANXA1	annexin A1
	12	22	FL	Total	PB.8299	ANXA1	annexin A1
	12	18	FL	Lin-	PB.6509	ANXA1	annexin A1

### Sheet: Table S4
	Table S4: Number of exons, transcript isoform numbers (Trans #) for genes shown in Fig. 5c. Identifiers (ID) generated by full length RNA-seq; acronym of the gene name and full description are shown. Note that short read RNA-seq was unable to identify transcripts in this group of genes. FL, full length RNA-seq
	Exon #*	Trans #	Sequencing Method	Cell Population	ID	Gene	Description (Gene Cards)
	5	1	FL	Total	PB.4061	CFD	complement factor D (adipsin)
	5	1	FL	Lin-	PB.3163	CFD	complement factor D (adipsin)
	6	1	FL	Total	PB.6205	GATA2	GATA binding protein 2
	6	2	FL	Lin-	PB.4811	GATA2	GATA binding protein 2
	9	14	FL	Total	PB.7117	HLA-A	major histocompatibility complex, class I, A
	8	5	FL	Lin-	PB.5569	HLA-A	major histocompatibility complex, class I, A
	9	16	FL	Total	PB.7141	HLA-B	major histocompatibility complex, class I, B
	8	7	FL	Lin-	PB.5587	HLA-B	major histocompatibility complex, class I, B
	9	21	FL	Total	PB.7140	HLA-C	major histocompatibility complex, class I, C
	8	9	FL	Lin-	PB.5586	HLA-C	major histocompatibility complex, class I, C

### Sheet: Table S5
	Table S5: Distribution of exon counts and transcript isoform frequency. The distribution of exon counts per transcript isoform and transcript isoform counts per genomic locus reveal distinct differences between the transcriptomes obtained through short read RNA-seq (SR) when compared with full length RNA-seq (FL). (a) Exon Count per Transcript Isoform using the canonical number of exons per genom…
	(a) Exon Count per Transcript Isoform
		Exon Count
	Sequencing Method	1	2	3	4	5	6	7	8	9	10	11	12	13	14	15	16	17	18	19	20	21	22	23	24	25	26	27	28	29	30	31	32	33	34	35	38	39
	FL	3975	1138	845	975	1036	1014	988	859	823	690	658	513	389	355	292	213	199	134	115	95	105	87	54	56	41	23	24	25	15	18	23	4	3	2	1	2	0
	SR	31568	1813	1278	1205	967	826	664	556	448	344	324	248	190	151	118	90	79	52	39	30	31	19	12	11	8	5	4	7	2	2	3	2	2	1	0	1	1
	(b) Transcript Isoform Count per genomic locus
		Isoform Count
	Sequencing Method	1	2	3	4	5	6	7	8	9	10	11	12	13	14	15	16	17	18	19	20	21	22	23	24	25	26	28	30	31	41	56	58	69	71	329
	FL	10384	2736	1247	564	275	180	116	75	48	31	27	22	18	10	4	6	3	6	3	3	4	3	3	3	2	3	2	2	3	1	1	1	1	1	1
	SR	36349	3568	939	203	33	5	3	0	1	0	0	0	0	0	0	0	0	0	0	0	0	0	0	0	0	0	0	0	0	0	0	0	0	0	0
	(c) Summary Transcript Isoforms per Exon Count
	Sequencing Method	1 to 4 exons	>4 exons	>8 exons	all exons
	FL	6933	8856	4959	15789
	SR	35864	5237	2224	41101
	(d) Summary Transcript Isoforms per Genomic Locus
	Sequencing Method	1 isoform	2-4 isoforms	>4 isoforms	all isoforms
	FL	10384	4547	858	15789
	SR	36349	4710	42	41101

### Sheet: Table S6
		Table S6: Validation of the transcript isoforms. The raw reads from short read RNA-seq of total (T) and lineage negative (N) bone marrow cells were used first. Reads that covered a full 100 base pairs were blasted against each of the transcript isoforms obtained from full length RNA-seq. Second, remaining ambigous isoforms were further evaluated using full length RNA-seq from separate biological …
		Summary	lin-neg bone marrow cells isoform number	total bone marrow cells isoform number	validation with short read RNA-seq (Illumina platform )	validation with full length RNA-seq (Pac Bio platform)
		ANXA1	18	22	0.8	0.88
		EEF1A1	28	14	0.738095	0.809524
		UBC	11	26	0.756757	0.864865
		LYZ	9	25	0.764706	0.823529
		SAT1	5	19	0.791667	0.833333
		KLF6	9	13	0.545455	0.772727
		GLUL	8	24	0.65625	0.84375
		HLA-E	3	41	0.681818	0.795455
		CD74	13	21	0.588235	0.764706
		PKM	18	16	0.647059	0.735294
		CFD	1	1	0	1
		GATA2	2	1	0	1
		HLA-A	5	14	0.105263	0.842105
		HLA-B	7	16	0.434783	0.782609
		HLA-C	9	21	0.566667	0.766667
				Average:	0.53845	0.834304

### Sheet: Table S7
			Table S7: Validation of mRNA isoform detection comparing different samples and sequencing runs. matchAnnot was used for matching output of the FL RNA-seq to the genome.
			sample ID	linNeg43A	linNeg53	linPos53	total53AB	all combined
Scores as defined by MatchAnnot: 5: Exons match annotation exons one-for-one. Sizes agree except for leading and trailing edges. 4: Like 5, but leading and trailing edge sizes differ by a larger amount than the score-5 transcript found for this gene. 3: One-for-one exon match, but sizes of internal exons disagree. 2: The best match among all score = 1 transcripts 1: Some exons overlap, overlaps a…			read # matched to defined gene loci	8167	12229	5869	20609	46874
			aligned	8167	12229	5869	20609	46874
			hit at least one gene	8136	12128	5817	20286	46367
			scored 5	4704	5589	2923	5392	18608
			scored 4	0	0	0	0	0
			scored 3	838	1129	390	1428	3785
			scored 2	2453	4676	2051	11044	20224
			scored 1	0	0	0	0	0
			scored 0	141	734	453	2422	3750
			cumulative % of matched isoforms for score of 5 and acceptable scores >2
			sample ID	linNeg43A	linNeg53	linPos53	total53AB	all combined
			aligned	1	1	1	1	1
			hit at least one gene	0.996204	0.991741	0.99114	0.984327	0.989
			scored 5	0.575976	0.457028	0.498041	0.261633	0.39
			scored > 2	0.98	0.94	0.92	0.88	0.91
